# GMCL1 Controls 53BP1 Stability and Modulates Taxane Sensitivity

**DOI:** 10.1101/2025.03.18.643855

**Authors:** Yuki Kito, Tania J. González-Robles, Sharon Kaisari, Juhee Pae, Sheena Faye Garcia, Juliana Ortiz-Pacheco, Beatrix Ueberheide, Antonio Marzio, Gergely Rona, Michele Pagano

**Author notes:** Laboratory of Lymphocyte Dynamics, The Rockefeller University, New York, NY 10065, USA. Department of Pathology and Laboratory Medicine, Meyer Cancer Center, Weill Cornell Medicine, New York, NY 10065 USA.

## Abstract

Mitotic surveillance pathways monitor the duration of mitosis (M phase) in the cell cycle. Prolonged M phase, caused by spindle attachment defects or microtubule-targeting drugs triggers formation of the ternary “mitotic stopwatch pathway” complex (MSP) consisting of 53BP1, USP28, and p53. This complex stabilizes p53, leading to cell cycle arrest or apoptosis in daughter cells. In cancers that are resistant to paclitaxel, a microtubule-targeting agent, cells bypass mitotic surveillance activation, allowing unchecked proliferation, although the underlying mechanisms remain poorly understood. Here, we identify GMCL1 as a key negative regulator of MSP signaling. We show that 53BP1 physically interacts with GMCL1, but not its paralog GMCL2, and we map their interaction domains. CRL3^GMCL1^ functions as a ubiquitin ligase that targets 53BP1 for degradation during the M phase, thereby reducing p53 accumulation in daughter cells. Depletion of GMCL1 inhibits cell cycle progression upon release from prolonged mitotic arrest, a defect that is rescued by co-silencing 53BP1 or USP28. Moreover, GMCL1 depletion sensitizes cancer cells to paclitaxel in a p53-dependent manner. Together, our findings support a model in which dysregulated CRL3^GMCL1^-mediated degradation of 53BP1 prevents proper MSP function, leading to p53 degradation and continued proliferation. Targeting GMCL1 may therefore represent one possible avenue for addressing paclitaxel resistance in cancer cells with functional p53.
