## Supplementary Table 1 for "GMCL1 Controls 53BP1 Stability and Modulates Taxane Sensitivity"

### Sheet: SAINT WTvsBBO
Bait	Prey	PreyGene	Spec	SpecSum	AvgSpec	NumReplicates	ctrlCounts	AvgP	MaxP	TopoAvgP	TopoMaxP	SaintScore	logOddsScore	FoldChange	BFDR	boosted_by		FoldChange	SaintScore
TreatmentA	P35251-2	RFC1	4|6|5	15	5	3	0|0|0	1	1	1	1	1	5.47	50	0			50	1
TreatmentA	Q12888	TP53BP1	28|15|17	60	20	3	0|0|0	1	1	1	1	1	22.66	200	0			200	1
TreatmentA	Q9BT78	COPS4	34|26|27	87	29	3	0|0|2	1	1	1	1	1	13.95	43.5	0			43.5	1
TreatmentA	Q13098-5	GPS1	16|13|11	40	13.33	3	0|0|0	1	1	1	1	1	16.62	133.33	0			133.33	1
TreatmentA	P61201	COPS2	29|19|22	70	23.33	3	0|0|3	1	1	1	1	1	5.61	23.33	0			23.33	1
TreatmentA	Q9UBS9	SUCO	44|31|24	99	33	3	0|0|0	1	1	1	1	1	35.96	330	0			330	1
TreatmentA	Q8N3S3-3	PHTF2	11|10|4	25	8.33	3	0|0|0	1	1	1	1	1	5.47	83.33	0			83.33	1
TreatmentA	Q96S66	CLCC1	30|28|30	88	29.33	3	0|0|4	1	1	1	1	1	6.2	22	0			22	1
TreatmentA	Q9UNS2	COPS3	18|16|13	47	15.67	3	0|0|0	1	1	1	1	1	19.65	156.67	0			156.67	1
TreatmentA	Q99627-2	COPS8	6|4|5	15	5	3	0|0|0	1	1	1	1	1	5.47	50	0			50	1
TreatmentA	Q92905	COPS5	9|8|10	27	9	3	0|0|0	1	1	1	1	1	11.97	90	0			90	1
TreatmentA	Q8IYS0	GRAMD1C	13|8|5	26	8.67	3	0|0|0	1	1	1	1	1	7.15	86.67	0			86.67	1
TreatmentA	Q96CP6-2	GRAMD1A	70|53|31	154	51.33	3	5|0|0	1	1	1	1	1	5.38	30.8	0			30.8	1
TreatmentA	Q96CP6-3	GRAMD1A	72|55|31	158	52.67	3	5|0|0	1	1	1	1	1	5.38	31.6	0			31.6	1
TreatmentA	Q96P47	AGAP3	17|9|10	36	12	3	0|0|0	1	1	1	1	1	13.54	120	0			120	1
TreatmentA	Q6NXT6	TAPT1	16|11|7	34	11.33	3	0|0|0	1	1	1	1	1	10.39	113.33	0			113.33	1
TreatmentA	Q9UBW8	COPS7A	10|8|10	28	9.33	3	0|0|0	1	1	1	1	1	11.97	93.33	0			93.33	1
TreatmentA	Q3KR37	GRAMD1B	29|24|9	62	20.67	3	0|0|0	1	1	1	1	1	13.54	206.67	0			206.67	1
TreatmentA	Q9H3N1	TMX1	13|8|7	28	9.33	3	0|0|0	1	1	1	1	1	10.39	93.33	0			93.33	1
TreatmentA	Q13772	NCOA4	8|8|3	19	6.33	3	0|0|0	0.99	1	0.99	1	0.99	3.73	63.33	0			63.33	0.99
TreatmentA	Q9Y6M1-5	IGF2BP2	3|3|3	9	3	3	0|0|0	0.98	0.98	0.98	0.98	0.98	3.73	30	0			30	0.98
TreatmentA	Q7L5N1	COPS6	15|10|13	38	12.67	3	3|0|3	0.97	1	0.97	1	0.97	2.41	6.33	0			6.33	0.97
TreatmentA	O60858	TRIM13	8|3|2	13	4.33	3	0|0|0	0.95	1	0.95	1	0.95	1.88	43.33	0			43.33	0.95
TreatmentA	Q15154-2	PCM1	7|2|3	12	4	3	0|0|0	0.95	1	0.95	1	0.95	1.88	40	0.01			40	0.95
TreatmentA	P14373-2	TRIM27	2|3|2	7	2.33	3	0|0|0	0.9	0.98	0.9	0.98	0.9	1.88	23.33	0.01			23.33	0.9
TreatmentA	O75175	CNOT3	2|2|2	6	2	3	0|0|0	0.87	0.87	0.87	0.87	0.87	1.88	20	0.02			20	0.87
TreatmentA	Q93100-2	PHKB	6|6|6	18	6	3	0|2|2	0.87	0.87	0.87	0.87	0.87	1.94	4.5	0.01			4.5	0.87
TreatmentA	P06899	HIST1H2BJ	2|2|2	6	2	3	0|0|0	0.87	0.87	0.87	0.87	0.87	1.88	20	0.02			20	0.87
TreatmentA	P98170	XIAP	6|6|6	18	6	3	0|0|2	0.84	0.84	0.84	0.84	0.84	1.65	9	0.02			9	0.84

### Sheet: SAINT EKvsBBO
Bait	Prey	PreyGene	Spec	SpecSum	AvgSpec	NumReplicates	ctrlCounts	AvgP	MaxP	TopoAvgP	TopoMaxP	SaintScore	logOddsScore	FoldChange	BFDR	boosted_by		FoldChange	SaintScore
TreatmentA	Q12888	TP53BP1	38|12|7	57	19	3	0|0|0	1	1	1	1	1	9.52	190	0			190	1
TreatmentA	Q9UBS9	SUCO	44|29|11	84	28	3	0|0|0	1	1	1	1	1	15.75	280	0			280	1
TreatmentA	Q96P47	AGAP3	12|5|6	23	7.67	3	0|0|0	1	1	1	1	1	6.28	76.67	0			76.67	1
TreatmentA	Q6NXT6	TAPT1	15|10|3	28	9.33	3	0|0|0	0.98	1	0.98	1	0.98	2.86	93.33	0			93.33	0.98
TreatmentA	Q9H3N1	TMX1	14|7|3	24	8	3	0|0|0	0.98	1	0.98	1	0.98	2.86	80	0			80	0.98
TreatmentA	Q96S66	CLCC1	33|20|14	67	22.33	3	0|0|4	0.93	1	0.93	1	0.93	1.67	16.75	0.01			16.75	0.93
TreatmentA	Q96CP6-2	GRAMD1A	56|40|15	111	37	3	5|0|0	0.92	1	0.92	1	0.92	1.17	22.2	0.03			22.2	0.92
TreatmentA	Q96CP6-3	GRAMD1A	58|43|15	116	38.67	3	5|0|0	0.92	1	0.92	1	0.92	1.17	23.2	0.02			23.2	0.92
TreatmentA	Q9Y6M1-5	IGF2BP2	2|3|2	7	2.33	3	0|0|0	0.8	0.95	0.8	0.95	0.8	1.01	23.33	0.03			23.33	0.8
